# Spatial proteomics of ER tubules reveals CLMN, an ER-actin tether at focal adhesions that promotes cell migration

**DOI:** 10.1101/2024.01.24.577043

**Authors:** Holly Merta, Tadamoto Isogai, Blessy Paul, Gaudenz Danuser, W Mike Henne

**Affiliations:** Department of Cell Biology, UT Southwestern Medical Center, Dallas TX 75390; Lyda Hill Department of Bioinformatics and Cecil H. and Ida Green Center for Systems Biology, UT Southwestern Medical Center, Dallas TX 75390

**Keywords:** endoplasmic reticulum (ER), TurboID, Calmin, CLMN, cellular adhesion, migration

## Abstract

The endoplasmic reticulum (ER) is structurally and functionally diverse, yet how its functions are organized within morphological subdomains is incompletely understood. Utilizing TurboID-based proximity labeling and CRISPR knock-in technologies, here we map the proteomic landscape of the human ER and nuclear envelope. Spatial proteomics reveals enrichments of proteins into ER tubules, sheets, and nuclear envelope. We uncover an ER-enriched actin-binding protein, Calmin (CLMN), and define it as an ER-actin tether that localizes to focal adhesions adjacent to ER tubules. CLMN depletion perturbs focal adhesion disassembly, actin dynamics, and cell movement. Mechanistically, CLMN-depleted cells also exhibit defects in calcium signaling near ER-actin interfaces, suggesting CLMN promotes calcium signaling near adhesions to facilitate their disassembly. Collectively, we map the sub-organelle proteome landscape of the ER, identify CLMN as an ER-actin tether, and describe a non-canonical mechanism by which ER tubules engage actin to regulate cell migration.
