## Supplementary material for "Spatial proteomics of ER tubules reveals CLMN, an ER-actin tether at focal adhesions that promotes cell migration": Table S1

### Sheet: UniProt ID
RTN4	CLIMP-63	CANX	LBR	Nesprin_4
Q9NRG9	O15438	P49588	Q9NRG9	O14639
P33527	O14639	Q9BZC7	Q9BZC7	O95831
O15440	Q6ULP2	O15440	P28288	Q02952
P28288	Q02952	P61221	Q8NE71	Q9ULX6
Q9UG63	Q4KMQ2	Q6UWZ7	Q9NUQ8	Q9H1A4
Q9NUQ8	Q9UIF9	P21399	O14639	Q9UIF9
Q8N2K0	Q13137	O60488	Q6UWZ7	P30260
Q6UWZ7	O60308	P78536	Q9H3P7	Q8IVW4
Q9H3P7	Q9BWS9	P35611	Q5T8D3	O60308
P25106	Q07065	Q9UEY8	P53396	Q96DZ5
O95573	P35222	Q6ULP2	O95573	Q6UVK1
O60488	Q96HY6	Q9UKV8	O60488	Q96HY6
P27037	Q8NHQ9	Q9H9G7	P78536	Q8NHQ9
P78536	Q9Y394	O00468	P55265	Q9Y394
Q9UEY8	Q6P158	O43865	Q9UEY8	Q6P158
P55196	Q9UDY4	Q09666	P55196	Q9UDY4
Q6ULP2	P26358	Q8IVF2	Q6ULP2	Q9NVH1
P52594	Q9ULA0	O95831	Q9UKV8	P26358
O00116	Q5QJE6	Q02952	Q9H9G7	Q9ULA0
Q8WYP5	Q8NDI1	Q12802	Q8WYP5	Q03001
P23526	Q14152	Q99996	O43865	Q8NDI1
O43865	O95163	Q9H1A4	Q09666	Q14152
Q09666	Q9H2F5	Q8IWZ3	O95831	O95163
Q8IVF2	A0FGR8	Q86XL3	Q02952	P50402
O95831	Q13045	Q9NW15	Q12802	Q9H2F5
Q02952	O95466	Q4KMQ2	Q9ULX6	P42566
Q99996	O43292	O43747	Q99996	Q2NKX8
P51648	Q8NBQ5	P63010	Q9UKV5	A0FGR8
Q9UKV5	P78318	O14617	Q01433	Q13045
Q86SJ2	Q9ULG1	O60306	P49418	O14929
Q01433	Q53TQ3	Q52LW3	Q9H1A4	Q8WVV9
P49418	P05556	Q8TER5	Q8IWZ3	Q8NBQ5
Q9H1A4	Q14643	Q8NFD5	Q86XL3	P11142
Q8IWZ3	Q9BR39	Q8N6S5	O15084	Q9ULG1
Q86XL3	Q9BY89	Q8N3C0	Q9NW15	Q86VI3
O15084	Q86UP2	Q12797	Q4KMQ2	P18084
Q9NW15	Q13751	Q8IZT6	P08133	Q96J84
Q4KMQ2	P13796	Q6PL18	O43747	Q9H0B6
P08133	Q9UIQ6	Q96QE3	P63010	Q13751
Q96CW1	Q9Y2L9	Q8NHH9	O00203	P13796
O14617	O75427	Q9Y487	O14617	Q9UIQ6
O00213	Q9H089	Q9Y679	O60306	O75427
Q9UKG1	Q96N66	P46379	Q8IWW6	Q96QZ7
O60306	P49959	Q9UIG0	Q52LW3	Q93074
Q96P48	Q9Y6C9	Q9UIF9	Q9NRY4	Q8IVT2
Q8WWN8	P35749	Q5T5X7	Q8TER5	Q96T76
Q8N6T3	Q7Z406	Q9NR09	Q8NFD5	Q8NHP6
Q8N6H7	P35579	P54132	Q8N6S5	P35580
Q07960	Q92614	Q12830	Q9ULH1	P35749
Q8IWW6	O00159	P51587	Q8N3C0	Q7Z406
Q52LW3	Q9Y4I1	Q9H0E9	Q12797	P35579
Q9NRY4	Q9ULV0	Q9BX63	Q6PL18	Q92614
Q92974	Q9UM54	O14981	Q8NHH9	O00159
Q8TER5	O14777	P27708	Q6DD88	Q8WXR4
Q8NFD5	P30419	Q13557	P16615	Q9UM54
Q8N6S5	Q15154	Q86VP6	P20020	Q0ZGT2
Q8N3C0	P09619	P27824	Q15904	P13667
Q8IZT6	P42356	P17655	Q9Y487	Q96HA1
Q6PL18	Q8IY17	O14936	P38606	Q13136
Q96QE3	Q96HA1	Q3V6T2	Q9Y679	P30154
Q8WXF7	Q13136	Q13042	P30530	Q9HCU5
Q8NHH9	Q96BP3	Q5VT25	P46379	P06737
Q6DD88	Q9HCU5	Q9Y5S2	Q9UIF9	Q15042
P05023	P18031	Q96SN8	P51572	Q9H2M9
P05026	Q92878	Q03701	Q9NR09	Q9H0H5
P16615	Q8IXT5	Q9UHN6	P38398	Q8IXT5
P20020	Q04206	Q02224	P51587	Q9NPQ8
Q01814	Q8NC44	O94986	O60566	O95197
Q15904	Q9NPQ8	Q9BV73	P27708	Q8WUM9
Q9Y487	O95197	Q5VT06	Q13137	P11169
P38606	P35610	Q5JTW2	Q13557	Q8ND04
Q9Y679	Q6ZRS2	Q8IW35	Q13555	Q9NXE4
P30530	P08240	Q8TD26	Q86VP6	Q01082
O95817	O15056	Q8WVB6	P17655	Q8WXA9
P46379	Q8IWB9	Q8TCG1	O14936	Q9UH99
Q9UIG0	Q86UE8	O14578	Q9UKL3	Q07157
Q5T5X7	Q6NUQ4	Q14008	Q5T0F9	Q86UE8
P36894	P42167	O75122	Q96A19	P42167
Q6PJG6	P11388	Q96S66	Q96A33	P11388
P51587	Q02880	P51798	Q16204	Q02880
Q9NPI1	Q8IYM9	Q96KA5	P50990	O75962
Q9BX63	P14373	Q00610	P30260	Q9Y4A5
O14523	O75962	O75153	Q5VT25	P07437
P27708	O94966	Q8NE01	Q69YH5	A0AVT1
Q13137	Q93008	Q8WTW3	P19022	O75691
Q05682	O75691	P02452	Q96SN8	Q8TAA9
Q13557	Q969X6	P12110	Q02224	P13010
Q13555	Q9P0L0	P53621	Q5SW79	Q9Y2X9
P27824	Q9Y2X9	Q9Y678	Q9BV73	Q9ULD9
Q03135	Q9ULD9	Q9P2I0	Q8IW35
O95810		Q8N684	Q96JM3
Q8N163		Q92793	Q8WUX9
Q96A19		Q6UVK1	Q8WVB6
Q96A33		P35221	O15111
Q3V6T2		P26232	Q8TCG1
Q6ZUT6		P35222	O14578
P14635		O60716	Q07065
P49368		Q6PD62	Q14008
P50990		Q13620	Q96S66
P86790		Q7L576	P51798
P48509		P14868	Q96JQ2
Q9Y5K6		Q9Y4B6	Q8N1G2
P08962		Q96PD2	Q8NE01
P60033		Q6V1P9	Q6P4Q7
Q12834		Q9NR30	A5YKK6
Q5VT25		Q9BUQ8	Q6PJW8
Q9NYV4		Q9GZR7	Q8WTW3
Q96SN8		Q9BQ39	P02452
Q5VV42		Q9Y2R4	P53621
Q03701		Q8TDD1	P35606
Q9UHN6		Q9UBM7	Q9Y678
Q02224		Q8IY37	P57737
O94986		Q6P158	Q92793
Q5SW79		O60610	Q6UVK1
Q9BV73		Q9BTC0	P35221
Q5VT06		Q8TDM6	P35222
Q8IW35		Q86Y56	O60716
Q96G23		Q9NVH1	P17812
P26374		O75165	Q6PD62
Q8WUX9		Q99543	Q9P2B4
Q8WVB6		O00429	Q13619
Q8TCG1		Q6XZF7	P39880
O14578		Q96HP0	Q7L576
Q07065		Q96N67	Q8NCG7
Q14008		Q14126	Q9UJU6
O75122		Q03001	Q9Y4B6
Q96S66		O14641	Q96PD2
P51798		Q14204	Q6V1P9
Q14677		O75923	Q14203
Q96JQ2		Q7Z2Z2	Q16531
O96005		Q15029	Q16832
Q96KA5		P00533	Q96HY6
Q8NE01		Q9NZJ5	Q9NR30
Q6P4Q7		Q9P2K8	Q9BUQ8
A5YKK6		Q04637	Q9GZR7
Q6PJW8		P0C7U0	Q86XP3
Q8WTW3		Q96JJ3	Q9Y2R4
P38432		Q9HC35	Q8NHQ9
P12110		Q96L91	O43143
Q8NBJ5		Q9H2F5	O60231
P35606		P07814	Q92620
P57737		P42566	Q6P158
Q9NZV1		P19447	Q08211
Q68DQ2		Q2NKX8	Q9BTC0
P48729		Q9H501	Q86Y56
Q6UVK1		Q9BSJ8	Q96KC8
P33240		A0FGR8	Q8IXB1
P35221		Q93063	Q9NVH1
P26232		Q9NZB2	O75165
P35222		Q9H4H8	O00429
O60716		P49327	Q6XZF7
Q14247		P21333	P26358
Q9P2B4		Q14315	Q96HP0
P39880		Q53EP0	Q96N67
Q7L576		O94915	Q16555
Q9NQC7		P02794	Q14195
Q96PD2		P02792	Q14126
Q14203		P51114	Q03001
Q92466		Q9BQS8	O14641
Q16832		Q92538	Q9Y6G9
Q96HY6		P57678	O75923
Q9UMR2		Q8TEQ6	P42892
Q9UHI6		Q9UJ14	Q15029
Q9NR30		Q6Y7W6	Q9H4M9
Q9BUQ8		Q9Y2X7	Q9NZJ5
Q9BQ39		Q08379	Q9P2K8
Q8TDD1		Q14789	P55884
O43143		Q5T3I0	Q99613
O60231		Q3KR37	P23588
Q92620		P78347	Q04637
P31689		Q12789	P0C7U0
Q9NXW2		Q8WUA4	O95163
Q96KC8		Q9BZE4	P50402
Q99615		Q9P035	Q9Y2J2
Q05193		P51610	Q9H2F5
O00429		Q00341	P29317
Q6XZF7		Q9H583	P42566
Q96HP0		O75146	Q2NKX8
Q96N67		Q8NCD3	Q96RQ1
Q16555		P52789	Q9H501
Q14195		Q8TCT9	Q9BSJ8
Q14126		P14625	A0FGR8
Q03001		P34932	Q96A65
O14641		Q7Z6Z7	Q9UPT5
Q14204		P41252	Q9NRY5
Q9Y6G9		Q9Y2F5	Q9NZB2
O75923		Q16666	Q9H4H8
P42892		P11717	A6ND36
P00533		Q27J81	Q96ME1
Q8NDI1		O15357	Q14318
Q9H4M9		Q8TEX9	O95466
Q9H223		P46940	Q9Y2H6
Q9NZJ5		Q6DN90	Q53EP0
Q9P2K8		Q5JU85	O94915
Q9UI10		P35568	P51114
Q13144		P17301	Q13283
O00303		P06756	Q14697
O15372		P05556	P57678
Q7L2H7		Q14573	Q06210
P38919		P28290	Q9NZ52
P23588		Q9NZM3	P38435
Q04637		Q9BR39	Q9UJ14
P78344		O95251	Q9Y2X7
Q96JJ3		Q9Y2K7	Q53GS7
O94919		Q2LD37	Q08378
Q96L91		Q9P206	Q8TBA6
Q9Y2J2		Q9ULH0	Q14789
P29317		P52732	Q9Y3E0
Q9UBC2		O95235	O43292
Q12929		O00139	Q9BRR8
P04626		O95239	Q5T3I0
Q96RT1		P33176	P43304
Q2NKX8		Q96J84	Q96CP6
Q96RQ1		Q07866	Q3KR37
O75477		Q86UP2	O60443
O94905		P55268	P15170
Q9BS26		Q13751	Q8IYD1
Q9H501		P11047	Q12789
Q9BSJ8		Q6PKG0	Q8WUA4
A0FGR8		Q14739	Q9UKN8
P62495		Q15334	P13807
Q96A65		Q03252	O94927
P15311		O75427	P51610
O95864		Q6UXM1	Q00341
Q96CS3		Q7Z4F1	Q9H583
Q9NRY5		Q8TDW0	Q9NRZ9
Q5VUB5		Q6NSJ5	P19367
Q9H4H8		Q86V48	Q8TCT9
A6ND36		Q9UPN3	P14625
Q8WVX9		Q8N5G2	P34932
P49327		Q9Y5V3	P11021
Q5T1M5		Q96QZ7	Q92598
Q14318		Q92585	Q7Z6Z7
Q6ZSR9		P46821	Q9Y4L1
P21333		Q66K74	P41252
O75955		P27816	Q16666
Q14254		O95819	P78318
O95466		Q96GX5	P0DOY2
P02794		P43243	A1L0T0
P02792		Q96N66	Q9NQS7
P51114		Q14703	Q27J81
Q9BQS8		P43121	Q53TQ3
O60353		Q9NU22	O15357
Q13283		Q93074	Q8TEX9
Q14697		Q9ULK4	O95373
P22102		P55082	Q96P70
Q92538		Q5JRA6	Q86VI3
P57678		O94851	Q6DN90
Q9NZ52		Q13724	Q5JU85
P38435		Q7Z3U7	P35568
Q9UJ14		Q8NHP6	P17301
Q6Y7W6		Q9UBG0	P26006
O14908		P52701	P08648
P10070		P42285	P06756
Q9Y692		A7E2Y1	P05556
P49915		Q8IUG5	P18084
P29992		O00159	Q14643
Q14344		Q9UM54	Q14573
P04899		Q96RE7	P28290
P08754		A2RRP1	Q9NZM3
Q5JWF2		Q14596	Q9BR39
Q08378		P13591	O60341
Q13439		Q15021	Q9Y2K7
Q8TBA6		Q86XI2	Q2LD37
Q14789		P46934	Q9BY89
Q9Y3E0		Q92859	Q9ULH0
Q9H8Y8		P48681	O95239
O43292		P21359	P33176
Q53EU6		O94916	Q96EK5
Q86UL3		Q6ZNB6	Q96J84
Q9BRR8		P30419	Q07866
P43304		Q9Y3T9	Q9H0B6
Q96CP6		Q8WTT2	O00505
O60443		Q9H8H0	O00629
P15170		Q9H6R4	Q14974
Q8IYD1		Q76FK4	Q86UP2
P78347		O15118	Q13751
Q9P035		P20594	P11047
O94927		O14786	Q6PKG0
P51610		Q7Z417	Q9P2J5
Q00341		Q14980	Q9Y4W2
O14964		P57740	Q14739
O75146		Q5SRE5	P13796
P01889		Q92621	Q9Y2U8
P10321		Q8TEM1	P18858
P30519		Q9BW27	Q9BU23
P07910		O15381	Q03252
P52272		Q9UBU9	Q9C0E8
P07900		O15294	Q9Y2L9
P08238		Q9UBD5	Q6UXM1
P14625		Q9BXB5	Q7Z4F1
P0DMV9		Q9BXB4	Q8IWT6
P11021		Q9BZF3	Q9H089
P11142		Q9BZF1	Q86V48
Q7Z6Z7		Q8TEW0	Q9BRK4
P41252		Q460N5	Q9UPN3
Q16666		Q9UKK3	Q8N5G2
P15260		Q96AQ6	Q9Y6D9
Q9Y6M1		Q15366	O60732
Q70UQ0		Q9UN66	Q96QZ7
P40189		Q15154	P46821
P16871		O95613	Q66K74
A1L0T0		Q96RV3	P27816
P12268		Q9H6A9	O95819
Q27J81		Q14690	P56192
O15357		P09619	Q96GX5
O95373		Q29RF7	P43243
Q96P70		Q01813	Q7Z434
Q86VI3		P42356	Q8IYB1
Q6DN90		O75925	Q96N66
Q5JU85		Q969N2	P43121
P35568		Q9H490	P33991
Q96J02		O00562	Q9NU22
P17301		P19174	Q9ULK4
P26006		Q8IV08	O75448
P08648		Q15149	Q7L2J0
P06756		A1L390	P55082
P05556		P53350	O95140
Q9NQX7		O00469	Q96PC5
Q14643		Q9UIW2	Q5JRA6
Q14573		O15031	O94851
P28290		Q8IY17	Q9NXC5
P23458		Q7Z3K3	Q7Z3U7
Q9BR39		P28340	Q8NHP6
O60341		P30876	Q9HCE1
Q9Y2K7		P0CAP2	P49959
Q2LD37		Q96HA1	P52701
Q5T5P2		Q99575	Q13330
Q9P206		Q5SWA1	Q86UE4
Q9ULH0		Q08209	P42285
P52732		Q96BP3	Q14764
O95235		Q9BZL6	P84157
O00139		P78527	P35580
P33176		O75400	Q7Z406
Q9BW19		Q6P2Q9	P35579
Q96J84		P48634	Q92614
Q07866		Q9Y520	Q8IUG5
Q9H0B6		O00232	O00159
Q9NSK0		Q14997	Q12965
P52292		P48651	Q8WXR4
O00505		Q13308	Q9ULV0
Q86UP2		Q05209	Q9UM54
Q13751		P23470	Q9NZM1
P11047		Q12913	A2RRP1
Q6PKG0		Q15262	Q14596
Q9P2J5		P47897	P13591
Q14739		Q15042	Q15021
Q9Y2U8		Q9Y3P9	Q9BPX3
P18858		O60216	Q86XI2
P49257		Q92878	Q15003
Q9BU23		P49792	Q9Y2A7
Q03252		Q96S59	Q9BTX1
Q9C0E8		Q70E73	Q92692
Q8NF37		Q8IXT5	P46934
Q6P1A2		P78332	Q96PU5
Q93052		Q04206	P07196
Q9Y2L9		Q8NC44	Q8TD19
O75427		Q86VR2	P48681
Q6UXM1		Q14699	Q0ZGT2
Q7Z4F1		P22670	P21359
Q9Y561		Q6NTF9	O94916
Q8IWT6		Q9NPQ8	Q8N4C6
Q6NSJ5		Q6R327	P30419
Q6UWE0		Q5UIP0	Q8WTT2
Q9H089		Q6NUQ1	Q9H8H0
P48449		Q9H6W3	Q9H6R4
Q9BRK4		Q96TC7	Q76FK4
Q9UPN3		Q9H920	Q04721
Q8N5G2		Q5VTR2	Q8TAT6
Q9Y6D9		Q63HN8	P20594
O60732		Q8ND24	P46459
Q9Y5V3		Q02543	Q14980
Q9UNF1		P04843	P57740
P46821		Q8N122	Q8WUM0
Q66K74		Q9P2E9	P49790
P27816		Q5JTH9	O75694
O95819		O76021	Q12769
Q3KQU3		Q16799	Q5SRE5
P49006		Q9NTJ5	Q92621
Q96GX5		Q14151	Q8TEM1
Q7Z434		O95248	Q9UKX7
Q8IYB1		O95104	Q9BW27
Q6ZWT7		O14828	Q8N1F7
Q96N66		Q96GP6	P52948
P43121		O15027	O15381
P25205		P61619	Q01968
P33992		Q9C0C4	O15294
Q6DN12		Q9P0U3	O60313
Q9NU22		Q8TBC3	Q13416
Q9ULK4		Q96ST3	Q9UBD5
Q7L2J0		O43166	Q9BXB5
P55082		Q96EB6	Q9BXB4
O95140		Q15477	Q9H4L5
Q96PC5		P55011	Q9BZF3
Q5JRA6		Q9Y666	Q9BZF1
O94851		Q8WUM9	Q96SU4
Q9NXC5		P11166	Q9UKK3
P46013		P11169	Q96AQ6
Q9NXB0		Q9Y6M5	Q9UN66
Q7Z3U7		Q8NEW0	Q15154
Q8NHP6		O00400	Q96RV3
Q9HCE1		Q9ULF5	Q9H6A9
Q9UBG0		Q9Y289	Q14690
P49959		Q9H2G2	P09619
Q9Y4B5		Q14BN4	P13667
Q86UE4		P28370	Q29RF7
P11586		P51532	Q8NEN9
Q9ULD2		Q9H4L7	O75381
Q14764		Q8TAQ2	P17858
Q96S97		Q9NTJ3	P42356
Q8IUG5		Q96SB8	O75925
Q12965		A6NHR9	Q9H490
Q9NZM1		Q8TEV9	O00443
Q96RE7		O75643	Q99570
A2RRP1		Q9Y5W8	O00562
Q14596		Q9Y5W7	Q99640
P13591		O95219	Q01970
Q9BPX3		Q9Y5X1	P19174
Q86XI2		Q9BX66	Q9HAU0
Q15003		Q96T58	O00469
Q9Y2A7		Q14534	Q9UIW2
Q9BTX1		Q12772	Q8IY17
Q9BT67		Q9Y5M8	Q7Z3K3
Q92692		Q9UQ35	P09884
Q96PU5		Q8WVM7	O95602
P07196		Q658P3	P30876
P48681		Q13586	P0CAP2
P21359		Q9P246	Q96HA1
O94916		Q9NRL3	A8CG34
Q14938		P46977	P16435
Q6ZNB6		Q8TCJ2	Q13136
Q8NBF2		Q9UNK0	Q96QC0
Q96TA1		Q8IX01	Q5SWA1
Q8N4C6		O94901	Q5H9R7
P78316		Q7KZ85	Q96BP3
Q04721		O15260	Q9HCU5
P46459		Q8NF91	Q13131
Q14980		Q8WXH0	P17252
P57740		O15056	P78527
Q8WUM0		Q9UMZ2	O14744
P49790		Q9BT88	O43395
O75694		Q96C24	Q8WWY3
Q5SRE5		O95359	O75400
Q92621		Q7L7X3	Q6P2Q9
Q8TEM1		Q03518	Q13200
Q9BW27		Q86VP1	Q14997
Q8N1F7		Q86TI0	P10586
Q01968		Q9UHD2	P23470
O60502		O14776	Q15262
Q9NTK5		Q9NT68	Q00577
O60313		Q9P273	Q15269
P22059		Q9NXF1	P11216
Q9BXB5		P07996	Q15042
Q9BXB4		Q8NI27	Q9H2M9
Q9H4L5		Q9Y2W1	Q3YEC7
Q9H0X9		Q07157	Q92878
Q9BZF3		Q9UDY2	P49792
Q9BZF1		Q9Y490	O60518
Q96SU4		Q9Y4G6	P46060
Q99650		O94876	Q8IXT5
O95747		Q92545	P52756
P07237		Q5SNT2	P78332
Q13177		Q6NUQ4	Q00765
O96013		Q4ZIN3	Q04206
Q8TEW0		Q96JJ7	Q96D71
Q9UKK3		Q15025	Q8NC44
Q9NVD7		Q9C0C2	Q14699
Q96AQ6		Q8NDV7	P22670
Q9Y5F2		Q9HBL0	Q6NTF9
Q9UN66		Q02880	Q8IXI1
Q15154		P12270	Q9NPQ8
O95613		Q15629	Q6R327
Q96RV3		P14373	Q6NUQ1
Q9H6A9		Q13049	Q9H6W3
Q14690		O75962	Q96TC7
Q8WUM4		Q15643	Q9H920
P16234		Q14669	Q5VTR2
P09619		Q96QT4	Q63HN8
Q96HC4		Q9Y4A5	O75116
Q9NR12		Q92574	Q9H6T3
Q8NEN9		Q96AE7	Q8N122
O75381		Q6PGP7	Q9P2E9
O00264		P40222	Q16799
Q9BTU6		O15042	O95197
P42356		Q9C0C9	Q9NQC3
Q92643		Q5T4S7	Q9NTJ5
Q969N2		O95071	O43290
Q9H490		Q92575	O95248
O00443		O00124	A3KN83
Q99570		O94874	O95104
Q86T03		Q9NYU2	Q8WVM8
O00562		Q96T88	Q8WU76
Q99640		Q9H3U1	Q96KG9
Q16512		Q9HAU5	O75396
Q99959		Q14146	Q15437
Q99569		O60763	O95486
Q01970		P51784	O95487
Q8IV08		Q9UPU5	O94979
Q9HAU0		Q8NFA0	Q9UGP8
A1L390		Q70CQ2	Q9C0C4
P53350		Q53GS9	Q9P0U3
O00469		Q70EL1	O15047
Q9UIW2		Q93008	O75533
O15031		Q68CQ4	Q15393
Q969W9		P46939	O95470
Q96T60		Q9P0L0	Q9P0V3
Q8IY17		O95292	A1X283
Q8NA72		Q69YN4	Q96ST3
Q7Z3K3		Q96RL7	O43166
O95602		Q709C8	Q96EB6
P30876		Q9H269	Q15477
P16435		Q9H267	P55011
Q06203		Q7Z5K2	Q9Y666
Q8WUF5		Q641Q2	Q8WUM9
Q5SWA1		Q9BZH6	Q6P1M0
P62714		Q9H7D7	P11166
Q96BP3		Q9C0J8	P11169
O60831		Q9H6Y2	Q9Y6M5
Q9HCU5		Q9NW82	O00400
Q13131		O76024	Q9ULF5
P13861		Q9H4A3	Q9Y6M7
P17252		Q9HCS7	Q14BN4
Q15139		P13010	P28370
P78527		Q8IZH2	O60264
O14744		Q969M3	Q9H4L7
Q96HE9		Q96MU7	Q92922
P62191		Q6NZY4	O95347
P35998		O60293	Q9UQE7
P17980		Q96KR1	Q96SB8
P43686		Q86YA3	A6NHR9
P62195		Q14202	Q8TEV9
P62333		Q5VZL5	Q8ND04
O00231		Q9Y2X9	Q9NXE4
Q9UNM6		Q14966	Q7KZF4
Q13200		O43264	O75643
O43242			Q9Y5W8
P51665			Q9Y5W7
Q8WXF1			Q15036
P48651			Q92543
Q05397			Q9Y5X1
Q13308			P35610
P18031			Q5TF21
Q05209			Q8N0X7
P17706			Q13501
Q9H3S7			Q6ZRS2
P10586			Q12772
P23470			Q8WXA9
Q12913			P61011
Q9Y3E5			Q9UHB9
Q00577			P78362
P06737			P08240
P47897			Q9Y5M8
Q2KHR3			P52630
Q9BXF6			Q658P3
Q9H2M9			Q13586
Q9Y3P9			Q9P246
B7ZAP0			Q13043
O60216			Q5VSL9
Q92878			O43815
P49792			Q13033
O60518			Q9NRL3
P54136			P46977
Q96T37			Q8TCJ2
P52756			Q9P2W9
Q8TC12			Q13190
Q04206			Q9UNK0
Q969Z4			Q8IX01
Q96D71			P63165
O15258			O94901
Q8NC44			Q9UH99
Q86VR2			Q9Y5B9
Q14699			Q7KZ85
P22670			Q96A49
Q7Z3J3			Q92797
Q6NTF9			Q8NF91
O94955			Q8WXH0
Q8IXI1			Q9UMZ2
Q6R327			Q9BT88
Q6NUQ1			Q96C24
Q9H6W3			O75410
Q96TC7			Q7L7X3
Q86XS8			Q86VP1
Q5VTR2			Q86TI0
Q13464			Q9BTW9
O75116			Q9UHD2
P04843			O14776
P62979			Q13488
Q8N122			Q9NT68
Q9P2E9			Q9P273
P31350			Q8IWB9
Q16799			P07996
Q9NQC3			Q8NI27
Q9Y265			Q9Y2W1
Q9NTJ5			Q07157
Q9Y512			Q9UDY2
O15126			Q86UE8
Q96GP6			O94876
O00767			Q5SNT2
Q8WVM8			Q6NUQ4
O15027			P42167
Q15437			P42166
Q9Y6Y8			P19438
O95486			Q9C0C2
O95487			P11388
O94979			Q02880
Q99442			Q5JTV8
Q9UGP8			Q8NFQ8
Q9C0C4			P12270
Q9P0U3			Q14258
Q9H4L4			P14373
Q9UHD8			Q13049
Q15393			O75962
O95470			Q15643
Q9P0V3			Q14669
Q5TCZ1			Q8TD43
A1X283			Q92574
P29353			Q96AE7
O43166			Q6PGP7
Q96EB6			P07437
Q15477			Q9BVA1
P55011			P40222
Q9Y666			A0AVT1
P43007			O95155
Q15758			O95071
Q8WUM9			Q92575
Q9UJS0			O94874
Q6P1M0			Q9NYU2
P11166			Q9H3U1
Q9Y6M5			Q92900
Q8NEW0			Q9HAU5
O00400			O60287
Q8IXU6			O60763
Q96QD8			P51784
Q15043			Q9Y4E8
P08195			O94966
Q9Y6M7			Q8NFA0
Q01650			Q8TEY7
Q9H2G2			Q70CQ2
Q14BN4			P45974
O60264			Q70EL1
Q8TAQ2			Q93009
Q9UQE7			Q93008
Q9NTJ3			Q9P0L0
Q96SB8			O95292
A6NHR9			P55072
Q8TEV9			Q9HBM0
Q9NXE4			Q96RL7
Q9HCE7			Q709C8
Q5SQN1			Q9H269
O75643			Q9H267
P08621			Q96QK1
Q13596			Q86Y07
Q9Y5W8			Q9Y6W5
Q9Y5W7			O75717
Q15036			Q9BZH6
Q96RF0			Q9UNX4
Q92543			Q9C0J8
O60749			Q8NI36
Q96L92			Q6PJI9
Q9Y5X1			Q9NW82
P35610			Q8IWA0
Q5TF21			Q9HCS7
Q8N0X7			O14980
Q5M775			Q9HAV4
Q96T58			O43592
O15269			P13010
Q13501			Q6ZSR9
Q12772			Q96MU7
Q8WXA9			Q6PJT7
P61011			Q7Z2W4
Q9UHB9			Q6NZY4
P08240			O60293
Q8WVM7			Q96JP5
O75886			Q96KR1
P52630			Q9HBF4
O95210			Q9UQR1
Q658P3			Q9Y2X9
Q13586			Q9ULD9
Q9P246			O43264
Q13188			Q15942
Q13043
O43815
Q13033
Q9NRL3
P46977
Q8TCJ2
Q9P2W9
Q13190
Q9UNK0
Q8IX01
P63165
O94901
Q9UH99
O15260
Q96A49
Q92797
Q8NF91
Q8WXH0
O15056
Q9UMZ2
Q9BT88
Q96C24
O75410
O95359
Q7L7X3
Q9UL54
Q03518
Q86VP1
Q86TI0
Q9UHD2
Q9Y4P3
O14776
Q99081
Q9NT68
Q9P273
Q8IWB9
P02786
P36897
P21980
P07996
P04183
Q9Y490
O94876
Q92545
Q9HC07
Q9H7F4
Q86VY9
Q5SNT2
Q96SK2
Q6NUQ4
Q9BTV4
Q5T3F8
Q9P0T7
P42167
Q96JJ7
Q15025
Q9C0C2
Q9UPQ9
Q9HBL0
O60784
Q5JTV8
Q8NFQ8
O94842
Q15629
Q8IYM9
Q14258
P14373
Q13049
O75962
Q15643
Q14669
Q15645
Q15654
Q8TD43
Q96QT4
Q9Y4A5
Q92574
Q96AE7
Q9UNY4
Q9BVA1
Q16881
A0AVT1
Q5T4S7
Q92575
O00124
Q92890
O94874
Q16739
Q96T88
Q9H3U1
O60287
Q9NZ43
O60763
Q9Y5T5
O94966
Q8NFA0
Q70CQ2
Q70EL1
Q93009
Q93008
Q9BVJ6
P46939
Q8TAA9
P26640
P50552
Q99536
P18206
P55072
Q96RL7
Q709C8
Q9H267
Q96QK1
Q86Y07
Q641Q2
O00401
Q9BZH6
Q8NI36
O76024
Q9Y4P8
Q9H0M0
O00308
O43592
P46937
P07947
Q969M3
Q9Y5A9
O15391
O75152
Q7Z2W4
Q96KR1
Q7Z3T8
Q5VZL5
Q14966
O43264
Q15942

### Sheet: Gene_Name
RTN4	CLIMP-63	CANX	LBR	Nesprin_4
AAAS	ABCC3	AARS1	AAAS	ABLIM1
ABCC1	ABLIM1	ABCA2	ABCA2	AIFM1
ABCC5	AFTPH	ABCC5	ABCD3	AKAP12
ABCD3	AKAP12	ABCE1	ABCF1	AKAP8L
ABCF2	ANO6	ABRAXAS1	ABCF3	ANAPC1
ABCF3	BAZ2A	ACO1	ABLIM1	BAZ2A
ABHD12	CALCOCO2	ACSL4	ABRAXAS1	CDC27
ABRAXAS1	CEP104	ADAM17	ACBD3	CDKL3
ACBD3	CHID1	ADD1	ACBD5	CEP104
ACKR3	CKAP4	ADD3	ACLY	CLIP3
ACSL3	CTNNB1	AFTPH	ACSL3	CSPG4
ACSL4	DDRGK1	AGO2	ACSL4	DDRGK1
ACVR2A	DDX55	AGO3	ADAM17	DDX55
ADAM17	DHRS7	AGRN	ADAR	DHRS7
ADD3	DHX57	AHCYL1	ADD3	DHX57
AFDN	DNAJB4	AHNAK	AFDN	DNAJB4
AFTPH	DNMT1	AHNAK2	AFTPH	DNAJC11
AGFG1	DNPEP	AIFM1	AGO2	DNMT1
AGPS	DNTTIP2	AKAP12	AGO3	DNPEP
AHCTF1	EHBP1	AKAP13	AHCTF1	DST
AHCY	EIF3A	AKAP9	AHCYL1	EHBP1
AHCYL1	ELP1	ANAPC1	AHNAK	EIF3A
AHNAK	EPC1	ANKHD1	AIFM1	ELP1
AHNAK2	ESYT2	ANKLE2	AKAP12	EMD
AIFM1	FLII	ANO10	AKAP13	EPC1
AKAP12	FMNL1	ANO6	AKAP8L	EPS15
AKAP9	GPAA1	AP1G1	AKAP9	ERCC6L
ALDH3A2	HSD17B11	AP2B1	AMFR	ESYT2
AMFR	IGBP1	AP3D1	AMPD2	FLII
AMIGO2	INO80	AQR	AMPH	HAT1
AMPD2	INO80D	ARHGAP29	ANAPC1	HNRNPLL
AMPH	ITGB1	ARHGEF40	ANKHD1	HSD17B11
ANAPC1	ITPR1	ARID1B	ANKLE2	HSPA8
ANKHD1	JPH2	ARL6IP6	ANKRD28	INO80
ANKLE2	KIAA1671	ASCC3	ANO10	IQGAP3
ANKRD28	KTN1	ASPH	ANO6	ITGB5
ANO10	LAMB3	ASPM	ANXA6	KIRREL1
ANO6	LCP1	ATAD2	AP1G1	KLC2
ANXA6	LNPEP	ATAD5	AP2B1	LAMB3
AP2M1	LRCH1	ATL2	AP3B1	LCP1
AP3D1	LRCH4	ATP6V0A2	AP3D1	LNPEP
APBB1	LSG1	AUP1	AQR	LRCH4
APPL1	MBOAT7	BAG6	ARHGAP12	MAGI1
AQR	MRE11	BAZ1B	ARHGAP29	MED12
ARAP1	MTCH2	BAZ2A	ARHGAP35	MISP
ARAP3	MYH11	BEND3	ARHGEF40	MMS19
ARFGAP1	MYH14	BIRC6	ARID1B	MOSPD2
ARFGAP2	MYH9	BLM	ARL6IP6	MYH10
ARHGAP1	MYO18A	BPTF	ASAP1	MYH11
ARHGAP12	MYO1C	BRCA2	ASCC3	MYH14
ARHGAP29	MYO5A	BRD8	ASPH	MYH9
ARHGAP35	MYO5B	BRIP1	ATAD2	MYO18A
ARHGEF2	MYO6	BTAF1	ATL2	MYO1C
ARHGEF40	NDC80	CAD	ATL3	MYO3B
ARID1B	NMT1	CAMK2D	ATP2A2	MYO6
ARL6IP6	PCM1	CAND1	ATP2B1	NEXN
ASCC3	PDGFRB	CANX	ATP6AP1	PDIA4
ASPM	PI4KA	CAPN2	ATP6V0A2	POM121
ATAD2	PNPLA6	CASK	ATP6V1A	PPFIA1
ATAD5	POM121	CCDC88A	AUP1	PPP2R1B
ATL1	PPFIA1	CDC16	AXL	PREB
ATL2	PPWD1	CDC42BPA	BAG6	PYGL
ATL3	PREB	CDC42BPB	BAZ2A	RAB3GAP1
ATP1A1	PTPN1	CDK5RAP2	BCAP31	RAB3GAP2
ATP1B1	RAD50	CEBPZ	BIRC6	RACGAP1
ATP2A2	RBM12B	CEMIP2	BRCA1	RBM12B
ATP2B1	RELA	CENPE	BRCA2	RIC8A
ATP2B2	RETREG2	CEP152	BUB1B	RTN3
ATP6AP1	RIC8A	CEP250	CAD	SLC20A1
ATP6V0A2	RTN3	CEP350	CALCOCO2	SLC2A3
ATP6V1A	SOAT1	CEP78	CAMK2D	SMG8
AUP1	SRCAP	CEP97	CAMK2G	SMPD4
AXL	SRPRA	CHD6	CAND1	SPTBN1
BAG3	SYNJ2	CHTF18	CAPN2	SREK1
BAG6	TEX2	CIP2A	CASK	SUN2
BAZ1B	TLK2	CIT	CASP8AP2	TJP1
BEND3	TMEM214	CKAP5	CC2D1B	TLK2
BMPR1A	TMPO	CLASP2	CCDC102A	TMPO
BRAT1	TOP2A	CLCC1	CCDC47	TOP2A
BRCA2	TOP2B	CLCN7	CCDC6	TOP2B
BRD7	TRIM22	CLPTM1L	CCT8	TRIO
BRIP1	TRIM27	CLTC	CDC27	TRRAP
C2CD2L	TRIO	CLUH	CDC42BPA	TUBB
CAD	USP19	CNNM3	CDCA2	UBA6
CALCOCO2	USP9X	COG1	CDH2	UTP20
CALD1	UTP20	COL1A1	CDK5RAP2	VANGL1
CAMK2D	UTP4	COL6A2	CENPE	XRCC5
CAMK2G	VAPA	COPA	CEP170	ZNF281
CANX	ZNF281	COPG1	CEP250	ZNF608
CAV1	ZNF608	CPSF2	CEP97
CAVIN2		CPSF7	CHAMP1
CCAR2		CREBBP	CHMP7
CCDC102A		CSPG4	CHTF18
CCDC47		CTNNA1	CHUK
CCDC88A		CTNNA2	CIP2A
CCDC9B		CTNNB1	CIT
CCNB1		CTNND1	CKAP4
CCT3		CTR9	CKAP5
CCT8		CUL4B	CLCC1
CCZ1B		CYFIP1	CLCN7
CD151		DARS1	CLMN
CD2AP		DCAF1	CMTR1
CD63		DCBLD2	CNNM3
CD81		DCHS2	CNNM4
CDC20		DDX21	CNOT1
CDC42BPA		DDX23	CNST
CDK12		DDX24	COG1
CDK5RAP2		DDX50	COL1A1
CDKAL1		DDX52	COPA
CEBPZ		DDX54	COPB2
CEMIP2		DHCR7	COPG1
CENPE		DHX37	CORO7
CEP152		DHX57	CREBBP
CEP170		DIAPH1	CSPG4
CEP250		DIDO1	CTNNA1
CEP350		DLG5	CTNNB1
CEP97		DNAAF5	CTNND1
CERS2		DNAJC11	CTPS1
CHML		DNAJC13	CTR9
CHMP7		DNAJC2	CTTNBP2NL
CHTF18		DNM1L	CUL4A
CIP2A		DNMBP	CUX1
CIT		DOCK6	CYFIP1
CKAP4		DOCK7	DAGLB
CKAP5		DSG2	DBNL
CLASP2		DST	DCAF1
CLCC1		DVL2	DCBLD2
CLCN7		DYNC1H1	DCHS2
CLINT1		DYSF	DCTN1
CLMN		EFL1	DDB1
CLPTM1		EFTUD2	DDR2
CLPTM1L		EGFR	DDRGK1
CNNM3		EIF2AK3	DDX21
CNNM4		EIF2AK4	DDX23
CNOT1		EIF4G1	DDX24
CNST		ELFN1	DDX42
COG1		ELMO2	DDX52
COIL		EML4	DDX55
COL6A2		EP400	DHX15
COLGALT1		EPC1	DHX16
COPB2		EPRS1	DHX38
CORO7		EPS15	DHX57
CRIM1		ERCC3	DHX9
CRYBG3		ERCC6L	DIDO1
CSNK1A1		ESF1	DNAAF5
CSPG4		ESYT1	DNAJC1
CSTF2		ESYT2	DNAJC10
CTNNA1		EXT2	DNAJC11
CTNNA2		FAM120A	DNAJC13
CTNNB1		FAM83D	DNM1L
CTNND1		FASN	DNMBP
CTTN		FLNA	DNMT1
CTTNBP2NL		FLNC	DOCK6
CUX1		FNDC3B	DOCK7
CYFIP1		FRYL	DPYSL2
CYLD		FTH1	DPYSL3
DCBLD2		FTL	DSG2
DCTN1		FXR1	DST
DDB2		FYCO1	DVL2
DDR2		GBF1	DYNC1LI1
DDRGK1		GEMIN4	DYSF
DDX19B		GEMIN5	ECE1
DDX20		GGT7	EFTUD2
DDX21		GIGYF2	EHD1
DDX23		GIT1	EIF2AK3
DDX50		GOLGA2	EIF2AK4
DDX54		GOLGB1	EIF3B
DHX15		GPATCH4	EIF3C
DHX16		GRAMD1B	EIF4B
DHX38		GTF2I	EIF4G1
DNAJA1		GTF3C1	ELFN1
DNAJB12		GTF3C2	ELP1
DNAJC1		GTPBP4	EMD
DNAJC7		HACD3	EPB41L3
DNM1		HCFC1	EPC1
DNM1L		HDLBP	EPHA2
DNMBP		HEATR1	EPS15
DOCK6		HIP1R	ERCC6L
DOCK7		HJURP	ERGIC2
DPYSL2		HK2	ESF1
DPYSL3		HM13	ESYT1
DSG2		HSP90B1	ESYT2
DST		HSPA4	EXOC4
DVL2		HUWE1	EXOC7
DYNC1H1		IARS1	FAM114A2
DYNC1LI1		ICE1	FAM120A
DYSF		IFI16	FAM83D
ECE1		IGF2R	FAM83G
EGFR		INF2	FBXL18
EHBP1		INPPL1	FKBP8
EHD1		IPO4	FMNL1
EHD4		IQGAP1	FNDC3A
EIF2AK3		IQSEC1	FNDC3B
EIF2AK4		IQSEC2	FRYL
EIF2B4		IRS1	FXR1
EIF2B5		ITGA2	G3BP1
EIF3F		ITGAV	GANAB
EIF3H		ITGB1	GEMIN4
EIF3M		ITPR3	GFPT1
EIF4A3		ITPRID2	GGA3
EIF4B		ITSN2	GGCX
EIF4G1		JPH2	GGT7
EIF4G2		KAT7	GIT1
ELMO2		KDM2A	GLE1
ENDOD1		KIAA1109	GOLGA3
EP400		KIAA1522	GOLGA5
EPB41L3		KIDINS220	GOLGB1
EPHA2		KIF11	GOLT1B
EPS15L1		KIF20A	GPAA1
EPS8		KIF2A	GPATCH1
ERBB2		KIF4A	GPATCH4
ERBIN		KIF5B	GPD2
ERCC6L		KIRREL1	GRAMD1A
ERGIC2		KLC1	GRAMD1B
ERLIN1		KTN1	GSDME
ERLIN2		LAMB2	GSPT1
ERP44		LAMB3	GSPT2
ESF1		LAMC1	GTF3C1
ESYT1		LARP1	GTF3C2
ESYT2		LBR	GTF3C4
ETF1		LLGL1	GYS1
EXOC4		LMNB2	HAUS5
EZR		LRCH4	HCFC1
FADS2		LRIG3	HDLBP
FAF2		LRP10	HEATR1
FAM114A2		LRRC8C	HELLS
FAM171A1		LRRC8E	HK1
FAM83D		LUZP1	HM13
FAM83G		MACF1	HSP90B1
FAR1		MACO1	HSPA4
FASN		MAGED1	HSPA5
FKBP15		MAGI1	HSPH1
FKBP8		MAML1	HUWE1
FLI45252		MAP1B	HYOU1
FLNA		MAP1S	IARS1
FLOT1		MAP4	IFI16
FLOT2		MAP4K4	IGBP1
FMNL1		MASTL	IGLC2
FTH1		MATR3	ILVBL
FTL		MBOAT7	INCENP
FXR1		MBTPS1	INF2
FYCO1		MCAM	INO80D
FZD6		MDN1	INPPL1
G3BP1		MED12	IPO4
GANAB		MED23	IPO7
GART		MFAP3	IPO9
GBF1		MIA3	IQGAP3
GEMIN4		MICAL2	IQSEC1
GGA3		MOGS	IQSEC2
GGCX		MON2	IRS1
GGT7		MOSPD2	ITGA2
GIGYF2		MRC2	ITGA3
GIPC1		MSH6	ITGA5
GLI2		MTREX	ITGAV
GMEB1		MYH7B	ITGB1
GMPS		MYO18B	ITGB5
GNA11		MYO1C	ITPR1
GNA13		MYO6	ITPR3
GNAI2		NACC1	ITPRID2
GNAI3		NBAS	ITSN2
GNAS		NBR1	JPH2
GOLGA3		NCAM1	KDM1A
GOLGA4		NCAPD2	KDM2A
GOLGA5		NCAPG2	KIAA1109
GOLGB1		NEDD4	KIAA1671
GOLT1B		NEO1	KIDINS220
GORASP2		NES	KIF4A
GPAA1		NF1	KIF5B
GPAT3		NFAT5	KIFBP
GPAT4		NFXL1	KIRREL1
GPATCH1		NMT1	KLC1
GPD2		NOC2L	KLC2
GRAMD1A		NOC3L	KPNA3
GSDME		NOL11	KPNA4
GSPT1		NOL6	KPNB1
GSPT2		NOL8	KTN1
GTF2I		NPC1	LAMB3
HACD3		NPR2	LAMC1
HAUS5		NRP1	LARP1
HCFC1		NUFIP2	LARS1
HDLBP		NUMA1	LAS1L
HGS		NUP107	LBR
HIP1R		NUP188	LCP1
HLA-B		NUP205	LEMD3
HLA-C		NUP210	LIG1
HMOX2		NUP85	LMF2
HNRNPC		NVL	LMNB2
HNRNPM		NXF1	LNPK
HSP90AA1		OGT	LRCH1
HSP90AB1		ORC3	LRIG3
HSP90B1		OSBPL10	LRP10
HSPA1B		OSBPL11	LRRC8A
HSPA5		OSBPL6	LSG1
HSPA8		OSBPL8	LUZP1
HUWE1		PARD3	LZTS2
IARS1		PARP14	MACF1
IFI16		PARP4	MACO1
IFNGR1		PBXIP1	MAD1L1
IGF2BP2		PCBP2	MAGEC1
IKBIP		PCDHB8	MAGI1
IL6ST		PCM1	MAP1B
IL7R		PCNT	MAP1S
ILVBL		PCNX1	MAP4
IMPDH2		PCNX3	MAP4K4
INF2		PDCD11	MARS1
INPPL1		PDGFRB	MASTL
IPO7		PDS5A	MATR3
IPO9		PFKP	MAVS
IQGAP3		PI4KA	MB21D2
IQSEC1		PIAS1	MBOAT7
IQSEC2		PIGT	MCAM
IRS1		PIGU	MCM4
ITCH		PITPNM1	MDN1
ITGA2		PLCG1	MED23
ITGA3		PLD3	MED24
ITGA5		PLEC	MEPCE
ITGAV		PLEKHG3	MFAP3
ITGB1		PLK1	MFN2
ITM2C		PLOD2	MIA2
ITPR1		PLXNA1	MIA3
ITPR3		PLXNB2	MICAL2
ITPRID2		PNPLA6	MIOS
JAK1		POGZ	MON2
JPH2		POLD1	MOSPD2
KDM1A		POLR2B	MOV10
KDM2A		POLR2M	MRE11
KIAA1109		POM121	MSH6
KIAA1217		POP1	MTA1
KIAA1522		PPP1R15B	MTDH
KIDINS220		PPP3CA	MTREX
KIF11		PPWD1	MVP
KIF20A		PRKD2	MXRA7
KIF2A		PRKDC	MYH10
KIF5B		PRPF40A	MYH14
KIFC1		PRPF8	MYH9
KIRREL1		PRRC2A	MYO18A
KLC1		PRRC2C	MYO18B
KLC2		PSMD12	MYO1C
KLC4		PSME4	MYO1E
KPNA2		PTDSS1	MYO3B
KPNA3		PTK7	MYO5B
KTN1		PTPN12	MYO6
LAMB3		PTPRG	MYOF
LAMC1		PTPRJ	NBAS
LARP1		PTPRK	NBR1
LARS1		QARS1	NCAM1
LBR		RAB3GAP1	NCAPD2
LEMD3		RABGAP1	NCAPG
LIG1		RAD21	NCAPG2
LMAN1		RAD50	NCAPH
LMF2		RANBP2	NCKAP1
LMNB2		RANBP9	NDC1
LNPK		RAPH1	NECTIN2
LPCAT1		RBM12B	NEDD4
LPCAT3		RBM6	NEDD4L
LPP		RELA	NEFL
LRCH1		RETREG2	NEK9
LRCH4		RETREG3	NES
LRIG3		RFTN1	NEXN
LRP10		RFX1	NF1
LRP12		RHBDD2	NFAT5
LRRC8A		RIC8A	NIN
LRRC8E		RICTOR	NMT1
LRSAM1		RIF1	NOC3L
LSG1		RINT1	NOL11
LSS		RIOX1	NOL6
LZTS2		RMDN3	NOL8
MACF1		RNF121	NOTCH2
MACO1		RNF20	NPLOC4
MAD1L1		RNF213	NPR2
MAGEC1		RNF214	NSF
MAGED1		RPL18A	NUMA1
MAGED2		RPN1	NUP107
MAP1B		RPTOR	NUP133
MAP1S		RRBP1	NUP153
MAP4		RRP12	NUP155
MAP4K4		RSL1D1	NUP160
MAP7D1		RTN1	NUP188
MARCKSL1		SACM1L	NUP205
MASTL		SAFB2	NUP210
MAVS		SBF1	NUP50
MB21D2		SCAF4	NUP85
MBOAT2		SCAMP3	NUP93
MBOAT7		SCARF2	NUP98
MCAM		SEC16A	NVL
MCM3		SEC61A1	OCRL
MCM5		SEMA4C	OGT
MCTP2		SENP1	OPA1
MDN1		SHKBP1	ORC2
MED23		SIN3A	ORC3
MEPCE		SIPA1L1	OSBPL10
MFAP3		SIRT1	OSBPL11
MFN2		SKIV2L	OSBPL3
MIA2		SLC12A2	OSBPL6
MIA3		SLC12A7	OSBPL8
MICAL2		SLC20A1	OSBPL9
MIOS		SLC2A1	PARP4
MKI67		SLC2A3	PBXIP1
MKS1		SLC30A1	PCDHB8
MON2		SLC30A7	PCM1
MOSPD2		SLC33A1	PCNX1
MOV10		SLC39A10	PCNX3
MRC2		SLC5A6	PDCD11
MRE11		SLK	PDGFRB
MTCL1		SLMAP	PDIA4
MTDH		SMARCA1	PDS5A
MTHFD1		SMARCA4	PDZD8
MTUS1		SMARCAD1	PEX14
MVP		SMARCC2	PFKL
MYADM		SMC4	PI4KA
MYO18B		SMC6	PIAS1
MYO1E		SMCHD1	PIGU
MYOF		SMCR8	PIK3C2A
NACC1		SNRNP200	PIK3R4
NBAS		SNX13	PITPNM1
NBR1		SNX14	PKMYT1
NCAM1		SNX4	PLCB3
NCAPG		SNX9	PLCG1
NCAPG2		SORBS1	PLEKHA5
NCAPH		SPEN	PLOD2
NCKAP1		SQLE	PLXNA1
NDC1		SREBF2	PNPLA6
NDFIP1		SRPRB	POGZ
NECTIN2		SRRM2	POLA1
NEDD4L		STAG1	POLR1A
NEFL		STEAP3	POLR2B
NES		STIM1	POLR2M
NF1		STIM2	POM121
NFAT5		STRN4	POM121C
NFIX		STT3A	POR
NFXL1		STT3B	PPFIA1
NHLRC2		STX8	PPP1R10
NIBAN2		SUGP2	PPP1R15B
NIN		SUN1	PPP6R3
NOP14		SUPT6H	PPWD1
NOTCH2		SURF4	PREB
NSF		SYNE1	PRKAA1
NUMA1		SYNE2	PRKCA
NUP107		SYNJ2	PRKDC
NUP133		SYNRG	PRMT5
NUP153		SYT11	PRPF3
NUP155		SYTL4	PRPF31
NUP188		TACC2	PRPF40A
NUP205		TAOK1	PRPF8
NUP210		TAP1	PSMD2
NUP85		TAX1BP1	PSME4
NUP93		TBC1D1	PTPRF
OCRL		TBK1	PTPRG
OGA		TCERG1	PTPRK
OLA1		TENM2	PURA
OPA1		TENM3	PWP2
OSBP		TEX10	PYGB
OSBPL10		THBS1	RAB3GAP1
OSBPL11		THOC2	RAB3GAP2
OSBPL3		THRAP3	RABL6
OSBPL5		TJP1	RAD50
OSBPL6		TJP2	RANBP2
OSBPL8		TLN1	RANBP6
OSBPL9		TLN2	RANGAP1
OSMR		TMCC1	RBM12B
OXSR1		TMEM131	RBM5
P4HB		TMEM201	RBM6
PAK2		TMEM214	REEP5
PAK4		TMEM259	RELA
PARD3		TMX3	REPS1
PARP4		TNIP1	RETREG2
PARVA		TNKS1BP1	RFTN1
PBXIP1		TNRC6A	RFX1
PCDHB11		TNS1	RHBDD2
PCDHB8		TOP2B	RHOT2
PCM1		TPR	RIC8A
PCNT		TRAM1	RICTOR
PCNX1		TRIM27	RINT1
PCNX3		TRIM32	RIOX1
PDCD11		TRIO	RMDN3
PDCD6IP		TRIP11	RNF121
PDGFRA		TRIP12	RNF20
PDGFRB		TRPM7	RNF213
PDLIM5		TRRAP	ROCK2
PDLIM7		TSC1	RPAP3
PDZD8		TTC17	RPTOR
PEX14		TTC37	RRBP1
PGRMC1		TXLNA	RTN1
PI4K2A		U2SURP	RTN3
PI4KA		UBE2O	RTN4
PIGK		UBR4	SACM1L
PIGT		UBR5	SART1
PIGU		UBXN4	SBF1
PIK3C2A		UBXN8	SBNO1
PIK3R4		UFL1	SCAF4
PIP4P1		UGGT1	SCFD1
PITPNM1		UHRF1	SCFD2
PKMYT1		UNC45A	SCYL1
PKN1		UPF2	SEC22B
PKP2		URB2	SEC23B
PKP4		USO1	SEC24A
PLCB3		USP11	SEC24B
PLD3		USP24	SEC31A
PLEKHA5		USP32	SEC63
PLEKHG3		USP34	SEMA4C
PLK1		USP39	SENP1
PLOD2		USP54	SETD1A
PLXNA1		USP9X	SF3B1
PLXNB2		UTP25	SF3B3
PMEPA1		UTRN	SGPL1
PNKP		VAPA	SH3BP4
PNPLA6		VAPB	SH3PXD2B
POC5		VIRMA	SIN3A
POGZ		VPS13A	SIPA1L1
POLR1A		VPS13C	SIRT1
POLR2B		VPS16	SKIV2L
POR		VPS33B	SLC12A2
PPAT		WAPL	SLC12A7
PPP1R13L		WASHC2A	SLC20A1
PPP1R15B		WDR11	SLC27A4
PPP2CB		WDR26	SLC2A1
PPWD1		WDR33	SLC2A3
PRAF2		WDR55	SLC30A1
PREB		WDR70	SLC33A1
PRKAA1		WFS1	SLC39A10
PRKAR2A		WNK1	SLC4A7
PRKCA		XAB2	SLMAP
PRKD1		XRCC5	SMARCA1
PRKDC		XRN1	SMARCA5
PRMT5		YIPF5	SMARCAD1
PRR11		YTHDC1	SMARCC1
PSMC1		ZCCHC8	SMC2
PSMC2		ZFC3H1	SMC3
PSMC3		ZFR	SMC6
PSMC4		ZGRF1	SMCHD1
PSMC5		ZMYM3	SMCR8
PSMC6		ZMYM4	SMG8
PSMD11		ZNF281	SMPD4
PSMD13		ZNF638	SND1
PSMD2		ZW10	SNRNP200
PSMD3			SNX13
PSMD7			SNX14
PSPC1			SNX17
PTDSS1			SNX19
PTK2			SNX9
PTK7			SOAT1
PTPN1			SOGA3
PTPN12			SPART
PTPN2			SQSTM1
PTPN23			SRCAP
PTPRF			SREBF2
PTPRG			SREK1
PTPRJ			SRP54
PTRH2			SRP68
PURA			SRPK2
PYGL			SRPRA
QARS1			SRPRB
QSER1			STAT2
RAB11FIP5			STEAP3
RAB3GAP2			STIM1
RABGAP1			STIM2
RABGAP1L			STK4
RAD21			STRIP1
RAD50			STRN
RANBP2			STRN3
RANBP6			STRN4
RARS1			STT3A
RBM15			STT3B
RBM5			STX18
RDH11			STX5
RELA			STX8
RELT			SUGP2
REPS1			SUMO1
RER1			SUN1
RETREG2			SUN2
RETREG3			SUPT16H
RFTN1			SUPT6H
RFX1			SYAP1
RGPD4			SYMPK
RHBDD2			SYNE1
RHOBTB3			SYNE2
RHOT2			SYNRG
RICTOR			SYT11
RINT1			SYTL4
RIOX1			TACC1
RMDN3			TAOK1
RNF130			TAX1BP1
RNF20			TBC1D1
ROCK1			TBCD
ROCK2			TBK1
RPN1			TCERG1
RPS27A			TCIRG1
RPTOR			TENM2
RRBP1			TENM3
RRM2			TEX2
RTN1			THBS1
RTN4			THOC2
RUVBL1			THRAP3
SACM1L			TJP1
SAMM50			TJP2
SCAMP1			TLK2
SCARF2			TMCC1
SCD			TMEM201
SCFD1			TMEM214
SEC16A			TMPO
SEC23B			TMPO
SEC23IP			TNFRSF1A
SEC24A			TNKS1BP1
SEC24B			TOP2A
SEC31A			TOP2B
SEC62			TOR1AIP1
SEC63			TOR1AIP2
SEMA4C			TPR
SENP1			TRIM25
SENP3			TRIM27
SEPTIN9			TRIM32
SF3B3			TRIO
SGPL1			TRIP11
SH3BP4			TRIP12
SH3PXD2A			TRPM4
SH3PXD2B			TSC1
SHC1			TTC17
SIPA1L1			TTC37
SIRT1			TUBB
SKIV2L			TUBB2B
SLC12A2			TXLNA
SLC12A7			UBA6
SLC1A4			UBE4B
SLC1A5			UBR5
SLC20A1			UBXN4
SLC25A13			UFL1
SLC27A4			UGGT1
SLC2A1			UNC45A
SLC30A1			UPF1
SLC30A7			UPF2
SLC33A1			URB1
SLC35F2			USO1
SLC38A2			USP11
SLC39A14			USP15
SLC3A2			USP19
SLC4A7			USP32
SLC7A5			USP33
SLK			USP34
SLMAP			USP5
SMARCA5			USP54
SMARCC2			USP7
SMC3			USP9X
SMC4			VAPA
SMC6			VAPB
SMCHD1			VCP
SMCR8			VEZT
SMPD4			VPS13A
SMURF1			VPS13C
SNAP47			VPS16
SNRNP200			VPS33B
SNRNP70			VPS35
SNX1			VRK2
SNX13			WASF2
SNX14			WDHD1
SNX17			WDR11
SNX18			WDR3
SNX19			WDR33
SNX2			WDR36
SNX27			WDR59
SNX9			WDR70
SOAT1			WDR75
SOGA3			XAB2
SPART			XPO1
SPECC1			XPO5
SPEN			XPOT
SPTLC1			XRCC5
SQSTM1			YJ005
SREBF2			YTHDC1
SREK1			ZC3H14
SRP54			ZC3HAV1
SRP68			ZCCHC8
SRPRA			ZFC3H1
STAG1			ZFP91
STAM2			ZFR
STAT2			ZFYVE1
STBD1			ZNF148
STEAP3			ZNF281
STIM1			ZNF608
STIM2			ZW10
STK3			ZYX
STK4
STRN
STRN3
STRN4
STT3A
STT3B
STX18
STX5
STX8
SUGP2
SUMO1
SUN1
SUN2
SURF4
SYAP1
SYMPK
SYNE1
SYNE2
SYNJ2
SYNRG
SYT11
SYTL4
TACC1
TACC2
TAOK1
TAOK2
TAP1
TAX1BP1
TBC1D1
TBK1
TBL2
TCERG1
TCF12
TENM2
TENM3
TEX2
TFRC
TGFBR1
TGM2
THBS1
TK1
TLN1
TMCC1
TMEM131
TMEM165
TMEM185B
TMEM200A
TMEM201
TMEM209
TMEM214
TMEM43
TMEM63B
TMEM9
TMPO
TMX3
TNIP1
TNKS1BP1
TNRC6B
TNS1
TOM1
TOR1AIP1
TOR1AIP2
TOX4
TRAM1
TRIM22
TRIM25
TRIM27
TRIM32
TRIO
TRIP11
TRIP12
TRIP13
TRIP6
TRPM4
TRPM7
TRRAP
TSC1
TTC17
TTF2
TUBB2B
TXNRD1
UBA6
UBR4
UBXN4
UBXN8
UFD1
UFL1
UGCG
UHRF1
UNC45A
URB1
USE1
USO1
USP16
USP19
USP32
USP34
USP54
USP7
USP9X
UTP14A
UTRN
VANGL1
VARS1
VASP
VAT1
VCL
VCP
VPS13A
VPS13C
VPS33B
VPS35
VRK2
WASHC2A
WASL
WDR11
WDR36
WFS1
WIPI2
WWP1
WWP2
XPOT
YAP1
YES1
YIPF5
YTHDF2
YY2
ZC3H11A
ZC3HAV1
ZFR
ZFYVE16
ZMYM4
ZNF638
ZW10
ZYX
